# Distinct regions within SAP25 recruit O-linked glycosylation, DNA demethylation, and ubiquitin ligase and hydrolase activities to the Sin3/HDAC complex

**DOI:** 10.1101/2024.03.05.583553

**Authors:** Pratik Goswami, Charles A.S. Banks, Janet Thornton, Bethany Bengs, Mihaela E. Sardiu, Laurence Florens, Michael P. Washburn

## Abstract

Epigenetic control of gene expression is crucial for maintaining gene regulation. Sin3 is an evolutionarily conserved repressor protein complex mainly associated with histone deacetylase (HDAC) activity. A large number of proteins are part of Sin3/HDAC complexes, and the function of most of these members remains poorly understood. SAP25, a previously identified Sin3A associated protein of 25 kDa, has been proposed to participate in regulating gene expression programs involved in the immune response but the exact mechanism of this regulation is unclear. SAP25 is not expressed in HEK293 cells, which hence serve as a natural knockout system to decipher the molecular functions uniquely carried out by this Sin3/HDAC subunit. Using molecular, proteomic, protein engineering, and interaction network approaches, we show that SAP25 interacts with distinct enzymatic and regulatory protein complexes in addition to Sin3/HDAC. While the O-GlcNAc transferase (OGT) and the TET1 /TET2/TET3 methylcytosine dioxygenases have been previously linked to Sin3/HDAC, in HEK293 cells, these interactions were only observed in the affinity purification in which an exogenously expressed SAP25 was the bait. Additional proteins uniquely recovered from the Halo-SAP25 pull-downs included the SCF E3 ubiquitin ligase complex SKP1/FBXO3/CUL1 and the ubiquitin carboxyl-terminal hydrolase 11 (USP11), which have not been previously associated with Sin3/HDAC. Finally, we use mutational analysis to demonstrate that distinct regions of SAP25 participate in its interaction with USP11, OGT/TETs, and SCF(FBXO3).) These results suggest that SAP25 may function as an adaptor protein to coordinate the assembly of different enzymatic complexes to control Sin3/HDAC-mediated gene expression.
