## Supplemental Table 4 for "Distinct regions within SAP25 recruit O-linked glycosylation, DNA demethylation, and ubiquitin ligase and hydrolase activities to the Sin3/HDAC complex"

### Sheet: Stable Cell Line MS runs
MS Run Name	Run Type	Spectral FDR (%)	Protein FDR (%)	Dataset Location	Dataset Identifier	Publication first reporting data	References
Halo_control_2	Control: 293FRT cells	0.6128	3.207	https://massive.ucsd.edu		Banks et al. Molecular and Cellular Proteomics, 2018
Halo_control_3	Control: 293FRT cells	0.5496	2.8103	https://massive.ucsd.edu		Banks et al. Molecular and Cellular Proteomics, 2018	1. Banks, C. A. S. et al. Controlling for gene expression changes in transcription factor protein networks. Mol. Cell. Proteomics 13, 1510–22 (2014).
Halo_control_4	Control: 293FRT cells	0.6247	1.4218	https://massive.ucsd.edu		Banks et al. Molecular and Cellular Proteomics, 2018	2. Adams, M. K. et al. Differential Complex Formation via Paralogs in the Human Sin3 Protein Interaction Network. Mol. Cell. Proteomics 19, 1468–1484 (2020).
Halo_control_5	Control: 293FRT cells	0.2987	0.4695	https://massive.ucsd.edu		Banks et al. Molecular and Cellular Proteomics, 2018
Halo_control_6	Control: 293FRT cells	0.9524	0.3584	https://massive.ucsd.edu		Banks et al. Molecular and Cellular Proteomics, 2018
Halo_SIN3A_1	Halo_SIN3A stabe cell line	0.6773	3.251	https://massive.ucsd.edu		This paper
Halo_SIN3A_2	Halo_SIN3A stabe cell line	0	0	https://massive.ucsd.edu		This paper
Halo_SIN3A_3	Halo_SIN3A stabe cell line	0.2914	1.5556	https://massive.ucsd.edu		This paper
Halo_SIN3A_4	Halo_SIN3A stabe cell line	0.2762	1.5625	https://massive.ucsd.edu		This paper
Halo_SIN3A_5	Halo_SIN3A stabe cell line	0.2351	0.7207	https://massive.ucsd.edu		This paper
Halo_SUDS3_2	Halo_SUDS3 stabe cell line	0.4363	3.6036	https://massive.ucsd.edu		Banks et al. Molecular and Cellular Proteomics, 2018
Halo_SUDS3_3	Halo_SUDS3 stabe cell line	0.5271	2.4303	https://massive.ucsd.edu		Banks et al. Molecular and Cellular Proteomics, 2018
Halo_SUDS3_4	Halo_SUDS3 stabe cell line	0.3425	0.5376	https://massive.ucsd.edu		Banks et al. Molecular and Cellular Proteomics, 2018
Halo_SUDS3_5	Halo_SUDS3 stabe cell line	0.2551	3.0303	https://massive.ucsd.edu		Banks et al. Molecular and Cellular Proteomics, 2018
Halo_SAP30_1	Halo_SAP30 stabe cell line	0.3624	1.9157	https://massive.ucsd.edu		Banks et al. Molecular and Cellular Proteomics, 2018
Halo_SAP30_2	Halo_SAP30 stabe cell line	0.3145	2.6316	https://massive.ucsd.edu		Banks et al. Molecular and Cellular Proteomics, 2018
Halo_SAP30_3	Halo_SAP30 stabe cell line	0.3928	2.1769	https://massive.ucsd.edu		Banks et al. Molecular and Cellular Proteomics, 2018
Halo_SAP30_4	Halo_SAP30 stabe cell line	0.4349	0.8163	https://massive.ucsd.edu		Banks et al. Molecular and Cellular Proteomics, 2018
Halo_SAP30_5	Halo_SAP30 stabe cell line	0.6693	3.9589	https://massive.ucsd.edu		Banks et al. Molecular and Cellular Proteomics, 2018
Halo_SAP30L_1	Halo_SAP30L stabe cell line	0.4679	1.676	https://massive.ucsd.edu		Banks et al. Molecular and Cellular Proteomics, 2018
Halo_SAP30L_3	Halo_SAP30L stabe cell line	0.437	3.0429	https://massive.ucsd.edu		Banks et al. Molecular and Cellular Proteomics, 2018
Halo_SAP30L_4	Halo_SAP30L stabe cell line	0.4958	3.1636	https://massive.ucsd.edu		Banks et al. Molecular and Cellular Proteomics, 2018
Halo_SAP30L_5	Halo_SAP30L stabe cell line	0.349	0.9398	https://massive.ucsd.edu		Banks et al. Molecular and Cellular Proteomics, 2018
Halo_ARID4A_1	Halo_ARID4A stabe cell line	0.0901	1.1364	https://massive.ucsd.edu		Adams et al. Molecular and Cellular Proteomics, 2020
Halo_ARID4A_2	Halo_ARID4A stabe cell line	0.2178	1.3333	https://massive.ucsd.edu		Adams et al. Molecular and Cellular Proteomics, 2020
Halo_ARID4A_3	Halo_ARID4A stabe cell line	0.6057	2.3035	https://massive.ucsd.edu		Adams et al. Molecular and Cellular Proteomics, 2020
Halo_ARID4A_4	Halo_ARID4A stabe cell line	0.3505	1.3158	https://massive.ucsd.edu		Adams et al. Molecular and Cellular Proteomics, 2020
Halo_ARID4B_1	Halo_ARID4B stabe cell line	0.7037	3.2064	https://massive.ucsd.edu		Adams et al. Molecular and Cellular Proteomics, 2020
Halo_ARID4B_2	Halo_ARID4B stabe cell line	0.5528	3.8375	https://massive.ucsd.edu		Adams et al. Molecular and Cellular Proteomics, 2020
Halo_ARID4B_4	Halo_ARID4B stabe cell line	0.6899	3.1142	https://massive.ucsd.edu		Adams et al. Molecular and Cellular Proteomics, 2020
Halo_ARID4B_5	Halo_ARID4B stabe cell line	0.3679	0.9346	https://massive.ucsd.edu		Adams et al. Molecular and Cellular Proteomics, 2020
Halo_BRMS1_1	Halo_BRMS1 stabe cell line	0.7351	4.6025	https://massive.ucsd.edu		Adams et al. Molecular and Cellular Proteomics, 2020
Halo_BRMS1_2	Halo_BRMS1 stabe cell line	0.6414	2.5407	https://massive.ucsd.edu		Adams et al. Molecular and Cellular Proteomics, 2020
Halo_BRMS1_3	Halo_BRMS1 stabe cell line	0.5252	2.2388	https://massive.ucsd.edu		Adams et al. Molecular and Cellular Proteomics, 2020
Halo_BRMS1_4	Halo_BRMS1 stabe cell line	0.6023	3.3457	https://massive.ucsd.edu		Adams et al. Molecular and Cellular Proteomics, 2020
Halo_BRMS1L_2	Halo_BRMS1L stabe cell line	0.5751	1.845	https://massive.ucsd.edu		Adams et al. Molecular and Cellular Proteomics, 2020
Halo_BRMS1L_3	Halo_BRMS1L stabe cell line	0.3509	1.3575	https://massive.ucsd.edu		Adams et al. Molecular and Cellular Proteomics, 2020
Halo_BRMS1L_4	Halo_BRMS1L stabe cell line	0.5351	2.7778	https://massive.ucsd.edu		Adams et al. Molecular and Cellular Proteomics, 2020
Halo_ING1_1	Halo_ING1 stabe cell line	0.5747	2.4862	https://massive.ucsd.edu		Adams et al. Molecular and Cellular Proteomics, 2020
Halo_ING1_2	Halo_ING1 stabe cell line	0.4336	1.0246	https://massive.ucsd.edu		Adams et al. Molecular and Cellular Proteomics, 2020
Halo_ING1_3	Halo_ING1 stabe cell line	0.3819	1.8382	https://massive.ucsd.edu		Adams et al. Molecular and Cellular Proteomics, 2020
Halo_ING2_1	Halo_ING2 stabe cell line	0.5779	2.4263	https://massive.ucsd.edu		Adams et al. Molecular and Cellular Proteomics, 2020
Halo_ING2_2	Halo_ING2 stabe cell line	0.5998	2.3707	https://massive.ucsd.edu		Adams et al. Molecular and Cellular Proteomics, 2020
Halo_ING2_3	Halo_ING2 stabe cell line	0.5635	2.109	https://massive.ucsd.edu		Adams et al. Molecular and Cellular Proteomics, 2020
Halo_ING2_4	Halo_ING2 stabe cell line	0.2107	1.3423	https://massive.ucsd.edu		Adams et al. Molecular and Cellular Proteomics, 2020
Halo_ING2_5	Halo_ING2 stabe cell line	0.5233	2.2	https://massive.ucsd.edu		Adams et al. Molecular and Cellular Proteomics, 2020
Halo_SAP130_1	Halo_SAP130 stabe cell line	0.4694	0.664	https://massive.ucsd.edu		Adams et al. Molecular and Cellular Proteomics, 2020
Halo_SAP130_2	Halo_SAP130 stabe cell line	0.5865	1.3825	https://massive.ucsd.edu		Adams et al. Molecular and Cellular Proteomics, 2020
Halo_SAP130_3	Halo_SAP130 stabe cell line	0.4644	3.5112	https://massive.ucsd.edu		Adams et al. Molecular and Cellular Proteomics, 2020
Halo_SAP25_1	Halo_SAP25 stabe cell line	0.3069	1.9549	https://massive.ucsd.edu		This Paper
Halo_SAP25_2	Halo_SAP25 stabe cell line	0.4057	1.0033	https://massive.ucsd.edu		This Paper
Halo_SAP25_3	Halo_SAP25 stabe cell line	0.4717	0.8772	https://massive.ucsd.edu		This Paper
Halo_SAP25_4	Halo_SAP25 stabe cell line	0.6279	4.5769	https://massive.ucsd.edu		This Paper
Halo_SAP25_5	Halo_SAP25 stabe cell line	0.5468	4.2391	https://massive.ucsd.edu		This Paper
	Mean FDR (%)	0.468352	2.1329
	Standard Deviation FDR (%)	0.172663	1.13882

### Sheet: Transient Transfection MS runs
MS Run Name	Run Type	Spectral FDR (%)	Protein FDR (%)	Dataset Location	Dataset Identifier	Publication first reporting data	References
Control pcDNA Halo #2	Control: transient transfection 293T cells	0.5431	2.6087	https://massive.ucsd.edu	MSV000093553	Banks et al. 2014
Control pcDNA Halo #3	Control: transient transfection 293T cells	0.7505	1.7391	https://massive.ucsd.edu	MSV000093553	Banks et al. 2014	1. Banks, C. A. S. et al. Controlling for gene expression changes in transcription factor protein networks. Mol. Cell. Proteomics 13, 1510–22 (2014).
Control pcDNA Halo #4	Control: transient transfection 293T cells	0.8245	2.043	https://massive.ucsd.edu	MSV000093553	Banks et al. 2014
Control pcDNA Halo #5	Control: transient transfection 293T cells	0.8563	6.1988	https://massive.ucsd.edu	MSV000093553	Banks et al. 2014
Control pcDNA Halo #6	Control: transient transfection 293T cells	0.3956	8.8889	https://massive.ucsd.edu	MSV000093553	Banks et al. 2014
Control pcDNA Halo #7	Control: transient transfection 293T cells	0.3891	4.2553	https://massive.ucsd.edu	MSV000093553	Banks et al. 2014
Control pcDNA Halo #8	Control: transient transfection 293T cells	0.5734	3.6364	https://massive.ucsd.edu	MSV000093553	Banks et al. 2014
Control pcDNA Halo #9	Control: transient transfection 293T cells	0.742	2.9661	https://massive.ucsd.edu	MSV000093553	Banks et al. 2014
Control pcDNA Halo #10	Control: transient transfection 293T cells	0.657	2.8689	https://massive.ucsd.edu	MSV000093553	Banks et al. 2014
Halo_SAP25_1	Halo-SAP25 transient transfection in 293T cells	0.9073	6.4919	https://massive.ucsd.edu	MSV000093553	this study
Halo_SAP25_2	Halo-SAP25 transient transfection in 293T cells	1.0301	4.4682	https://massive.ucsd.edu	MSV000093553	this study
Halo_SAP25_3	Halo-SAP25 transient transfection in 293T cells	0.8782	5.7377	https://massive.ucsd.edu	MSV000093553	this study
Halo_SAP25_5	Halo-SAP25 transient transfection in 293T cells	0.8891	4.9096	https://massive.ucsd.edu	MSV000093553	this study
Halo_SAP25_D5_1	Halo-SAP25 Δ21-40 transient transfection in 293T cells	0.8482	4.2735	https://massive.ucsd.edu	MSV000093553	this study
Halo_SAP25_D5_2	Halo-SAP25 Δ21-40 transient transfection in 293T cells	0.7595	3.657	https://massive.ucsd.edu	MSV000093553	this study
Halo_SAP25_D5_3	Halo-SAP25 Δ21-40 transient transfection in 293T cells	0.9949	4.1522	https://massive.ucsd.edu	MSV000093553	this study
Halo_SAP25_D5_4	Halo-SAP25 Δ21-40 transient transfection in 293T cells	0.9663	5.1488	https://massive.ucsd.edu	MSV000093553	this study
Halo_SAP25_D3_1	Halo-SAP25 Δ110-119 transient transfection in 293T cells	1.0161	6.23	https://massive.ucsd.edu	MSV000093553	this study
Halo_SAP25_D3_2	Halo-SAP25 Δ110-119 transient transfection in 293T cells	0.8296	5.5556	https://massive.ucsd.edu	MSV000093553	this study
Halo_SAP25_D3_3	Halo-SAP25 Δ110-119 transient transfection in 293T cells	1.005	6.5463	https://massive.ucsd.edu	MSV000093553	this study
Halo_SAP25_D3_4	Halo-SAP25 Δ110-119 transient transfection in 293T cells	1.0115	4.9219	https://massive.ucsd.edu	MSV000093553	this study
Halo_SAP25_M10_1	Halo-SAP25 P114-117A transient transfection in 293T cells	0.9054	4.5455	https://massive.ucsd.edu	MSV000093553	this study
Halo_SAP25_M10_2	Halo-SAP25 P114-117A transient transfection in 293T cells	0.3684	1.4156	https://massive.ucsd.edu	MSV000093553	this study
Halo_SAP25_M10_3	Halo-SAP25 P114-117A transient transfection in 293T cells	0.9486	4.2478	https://massive.ucsd.edu	MSV000093553	this study
Halo_SAP25_M7_1	Halo-SAP25 LL149-150AA transient transfection in 293T cells	0.9943	5.5204	https://massive.ucsd.edu	MSV000093553	this study
Halo_SAP25_M7_2	Halo-SAP25 LL149-150AA transient transfection in 293T cells	0.2069	1.6393	https://massive.ucsd.edu	MSV000093553	this study
Halo_SAP25_M7_3	Halo-SAP25 LL149-150AA transient transfection in 293T cells	0.3514	2.584	https://massive.ucsd.edu	MSV000093553	this study
Halo_SAP25_T19_1	Halo-SAP25 16-30 transient transfection in 293T cells	0.6989	2.5157	https://massive.ucsd.edu	MSV000093553	this study
Halo_SAP25_T19_2	Halo-SAP25 16-30 transient transfection in 293T cells	0.2574	0.5208	https://massive.ucsd.edu	MSV000093553	this study
Halo_SAP25_T19_3	Halo-SAP25 16-30 transient transfection in 293T cells	0.8057	3.3465	https://massive.ucsd.edu	MSV000093553	this study
Halo_SAP25_T3_1	Halo-SAP25 50-130 transient transfection in 293T cells	0.7566	5.8036	https://massive.ucsd.edu	MSV000093553	this study
Halo_SAP25_T3_2	Halo-SAP25 50-130 transient transfection in 293T cells	0.6965	2.1598	https://massive.ucsd.edu	MSV000093553	this study
Halo_SAP25_T3_3	Halo-SAP25 50-130 transient transfection in 293T cells	0.8989	3.7778	https://massive.ucsd.edu	MSV000093553	this study
Halo_SAP25_T43_1	Halo-SAP25 131-168 transient transfection in 293T cells	0.2997	2.4631	https://massive.ucsd.edu	MSV000093553	this study
Halo_SAP25_T43_2	Halo-SAP25 131-168 transient transfection in 293T cells	0.5415	3.5885	https://massive.ucsd.edu	MSV000093553	this study
Halo_SAP25_T43_3	Halo-SAP25 131-168 transient transfection in 293T cells	0.1153	1.0526	https://massive.ucsd.edu	MSV000093553	this study
	Mean FDR (%)	0.714244	3.95775
	Standard Deviation FDR (%)	0.262987	1.83772
